# Effects of body mass index on relationship status, social contact, and socioeconomic position: Mendelian Randomization study in UK Biobank

**DOI:** 10.1101/524488

**Authors:** Laura D Howe, Roshni Kanayalal, Robin N Beaumont, Alisha R Davies, Timothy M Frayling, Sean Harrison, Samuel E Jones, Franco Sassi, Andrew R Wood, Jessica Tyrrell

**Author notes:** Corresponding author – Oakfield House, Oakfield Grove, Bristol BS8 2BN. Contributor statement: LDH and JT conceived the study. Statistical analyses were performed by JT and RK. LDH, RK and JT wrote the first draft of the manuscript. All authors contributed to study design, interpretation of results and provided comments and critical revisions for intellectual content. LDH and JT accept full responsibility for the overall content as guarantors. The corresponding author attests that all listed authors meet authorship criteria and that no others meeting the criteria have been omitted. The Corresponding Author has the right to grant on behalf of all authors and does grant on behalf of all authors, a worldwide licence to the Publishers and its licensees in perpetuity, in all forms, formats and media (whether known now or created in the future), to i) publish, reproduce, distribute, display and store the Contribution, ii) translate the Contribution into other languages, create adaptations, reprints, include within collections and create summaries, extracts and/or, abstracts of the Contribution, iii) create any other derivative work(s) based on the Contribution, iv) to exploit all subsidiary rights in the Contribution, v) the inclusion of electronic links from the Contribution to third party material where-ever it may be located; and, vi) licence any third party to do any or all of the above. **What is known?** - Studies have demonstrated stigma and discrimination against people who are overweight or obese in social, educational and employment settings. - Mendelian Randomization, a technique that uses genetic data to overcome confounding and reverse causality, has provided evidence for a causal effect of higher BMI on lower socioeconomic position (SEP). It is reasonable to hypothesise that adverse socioeconomic effects might be particularly strong for very high BMI, and also evident for low BMI, but this has not been explored by previous studies. - It is not known whether BMI also has a causal effect on social outcomes, such as cohabitation with a partner/spouse, contact with friends/family, and participation in leisure activities. **What this study adds** - Using Mendelian Randomization, we found evidence of sex-specific effects of BMI on likelihood of being in a cohabiting relationship with a partner or spouse: in men, lower BMI was associated with being less likely to live with a partner or spouse, whereas in women, higher BMI was associated with being less likely to live with a partner or spouse. - We found evidence of causal effects of BMI on several domains of SEP (income, deprivation, education, skilled employment), with BMIs at both ends of the distribution (both high and low BMI) leading to lower income and higher levels of deprivation. Higher BMI was associated with lower participation in leisure activities in men but not women; effects of BMI on other measures of social contact were not observed.

## Abstract

**Objective:** To assess whether body mass index (BMI) has a causal effect on social and socioeconomic factors, including whether both high and low BMI can be detrimental.

**Design:** Mendelian Randomization, using genetic variants for BMI to obtain unconfounded estimates, and non-linear Mendelian Randomization.

**Setting:** UK Biobank.

**Participants:** 378,244 men and women of European ancestry, mean age 57 (SD 8 years).

**Main outcome measures:** Townsend deprivation index, income, age completed full time education, degree level education, job class, employment status, cohabiting relationship status, participation in leisure and social activities, visits from friends and family, and having someone to confide in.

**Results:** Higher BMI was causally associated with higher deprivation, lower income, fewer years of education, lower odds of degree-level education and skilled employment. For example, a 1 SD higher genetically-determined BMI (4.8kg/m^2^ in UK Biobank) was associated with £1,660 less income per annum [95%CI: £950, £2,380]. Non-linear Mendelian Randomization provided evidence that both low BMI (bottom decile, <22kg/m^2^) and high BMI (top seven deciles, >24.6kg/m^2^) can increase deprivation and reduce income. In men only, higher BMI was related to lower participation in leisure and social activities. There was no evidence of causal effects of BMI on visits from friends and family or in having someone to confide in. Non-linear Mendelian Randomization analysis showed that low BMI (bottom three deciles, <23.5kg/m^2^) reduces the odds of cohabiting with a partner or spouse for men, whereas high BMI (top two deciles, >30.7kg/m^2^) reduces the odds of cohabitation with a partner or spouse for women.

**Conclusions:** BMI affects social and socioeconomic outcomes, with both high and low BMI being detrimental for some measures of SEP. This suggests that in addition to health benefits, maintaining healthy ranges of BMI across the population could have benefits both for individuals and society.
