## Supplementary Tables for "Effects of body mass index on relationship status, social contact, and socioeconomic position: Mendelian Randomization study in UK Biobank"

### Sheet: ST1
Supplementary table 1: Summary of the genetic variants for BMI for the 73 BMI GRS
Trait	Genetic variant	Locus	Exclude from score	Reason for exclusion	Trait raising allele	Trait lowering allele	Imputation quality	Beta representing SD change in BMI from the primary GWAS*
BMI	rs1000940	RABEP1	No	NA	G	A	0.998767	0.019
BMI	rs10132280	STXBP6	No	NA	C	A	0.989184	0.023
BMI	rs1016287	FLJ30838	No	NA	T	C	0.998017	0.023
BMI	rs10182181	ADCY3	No	NA	G	A	0.99677	0.031
BMI	rs10733682	LMX1B	No	NA	A	G	0.966835	0.017
BMI	rs10938397	GNPDA2	No	NA	G	A	1	0.04
BMI	rs10968576	LINGO2	No	NA	G	A	1	0.025
BMI	rs11030104	BDNF	Yes	BMI-raising allele also associated with regular smoking (which itself has a causal effect on BMI in opposite direction)	A	G	0.99901	0.041
BMI	rs11057405	CLIP1	No	NA	G	A	1	0.031
BMI	rs11126666	KCNK3	No	NA	A	G	0.997088	0.021
BMI	rs11165643	PTBP2	No	NA	T	C	0.998186	0.022
BMI	rs11191560	NT5C2	No	NA	C	T	0.999813	0.031
BMI	rs11583200	ELAVL4	No	NA	C	T	0.994046	0.018
BMI	rs1167827	HIP1	No	NA	G	A	1	0.02
BMI	rs11688816	EHBP1	No	NA	G	A	0.993737	0.017
BMI	rs11727676	HHIP	No	NA	T	C	1	0.036
BMI	rs11847697	PRKD1	No	NA	T	C	1	0.049
BMI	rs12286929	CADM1	No	NA	G	A	0.997012	0.022
BMI	rs12401738	FUBP1	No	NA	A	G	0.995778	0.021
BMI	rs12429545	OLFM4	No	NA	A	G	0.982609	0.033
BMI	rs12446632	GPRC5B	No	NA	G	A	0.999769	0.04
BMI	rs12566985	FPGT-TNNI3K	No	NA	G	A	0.998568	0.024
BMI	rs12885454	PRKD1	No	NA	C	A	0.998387	0.021
BMI	rs12940622	RPTOR	No	NA	G	A	0.99906	0.018
BMI	rs13021737	TMEM18	No	NA	G	A	0.99987	0.06
BMI	rs13078960	CADM2	No	NA	G	T	0.994176	0.03
BMI	rs13107325	SLC39A8	Yes	Missense Ala/Thr polymorphism located in exon 7 of SLC39A8, which encodes a zinc transporter that also transports cadmium and manganese. It is also associated with BP and HDL levels, and presumably these and the BMI effect are secondary to the metal ion transport variation.	T	C	1	0.048
BMI	rs13191362	PARK2	No	NA	A	G	0.995431	0.028
BMI	rs1516725	ETV5	No	NA	C	T	0.996107	0.045
BMI	rs1528435	UBE2E3	No	NA	T	C	0.997813	0.018
BMI	rs1558902	FTO	No	NA	A	T	0.999785	0.082
BMI	rs16851483	RASA2	No	NA	T	G	0.999167	0.048
BMI	rs16951275	MAP2K5	No	NA	T	C	0.999393	0.031
BMI	rs17001654	SCARB2	No	NA	G	C	0.976347	0.031
BMI	rs17024393	GNAT2	No	NA	C	T	0.99093	0.066
BMI	rs17094222	HIF1AN	No	NA	C	T	0.992428	0.025
BMI	rs17405819	HNF4G	No	NA	T	C	0.999855	0.022
BMI	rs17724992	PGPEP1	No	NA	A	G	0.991823	0.019
BMI	rs1808579	C18orf8	No	NA	C	T	0.998227	0.017
BMI	rs1928295	TLR4	No	NA	T	C	0.999945	0.019
BMI	rs2033529	TDRG1	No	NA	G	A	0.992365	0.019
BMI	rs2033732	RALYL	No	NA	C	T	1	0.019
BMI	rs205262	C6orf106	No	NA	G	A	0.998614	0.022
BMI	rs2075650	TOMM40	No	NA	A	G	1	0.026
BMI	rs2112347	POC5	No	NA	T	G	1	0.026
BMI	rs2121279	LRP1B	No	NA	T	C	0.992193	0.025
BMI	rs2176598	HSD17B12	No	NA	T	C	1	0.02
BMI	rs2207139	TFAP2B	No	NA	G	A	0.9998	0.045
BMI	rs2245368	PMS2L11	No	NA	C	T	1	0.032
BMI	rs2287019	QPCTL	No	NA	C	T	0.985702	0.036
BMI	rs2365389	FHIT	No	NA	C	T	0.994976	0.02
BMI	rs2650492	SBK1	No	NA	A	G	0.989836	0.021
BMI	rs2820292	NAV1	No	NA	C	A	1	0.02
BMI	rs29941	KCTD15	No	NA	G	A	1	0.018
BMI	rs3101336	NEGR1	No	NA	C	T	1	0.033
BMI	rs3736485	DMXL2	No	NA	A	G	0.995344	0.018
BMI	rs3810291	ZC3H4	No	NA	A	G	1	0.028
BMI	rs3817334	MTCH2	No	NA	T	C	1	0.026
BMI	rs3849570	GBE1	No	NA	A	C	0.999768	0.019
BMI	rs3888190	SH2B1	Yes	Associated with lots of other traits and is a big haplotype	A	C	0.999946	0.031
BMI	rs4256980	TRIM66	No	NA	G	C	0.996389	0.021
BMI	rs4740619	C9orf93	No	NA	T	C	0.999082	0.018
BMI	rs543874	SEC16B	No	NA	G	A	1	0.048
BMI	rs6477694	EPB41L4B	No	NA	C	T	0.992092	0.017
BMI	rs6567160	MC4R	No	NA	C	T	0.998876	0.056
BMI	rs657452	AGBL4	No	NA	A	G	0.988962	0.023
BMI	rs6804842	RARB	No	NA	G	A	0.993341	0.019
BMI	rs7138803	BCDIN3D	No	NA	A	G	1	0.032
BMI	rs7141420	NRXN3	No	NA	T	C	0.988677	0.024
BMI	rs7243357	GRP	No	NA	T	G	0.9922	0.022
BMI	rs758747	NLRC3	No	NA	T	C	0.979448	0.023
BMI	rs7599312	ERBB4	No	NA	G	A	0.981254	0.022
BMI	rs7899106	GRID1	No	NA	G	A	0.990754	0.04
BMI	rs9400239	FOXO3	No	NA	C	T	0.995847	0.019
BMI	rs9581854	MTIF3	No	NA	T	C	0.996839	0.03
BMI	rs9925964	KAT8	No	NA	A	G	0.998274	0.019

### Sheet: ST2
Supplementary table 2: Summary of the results from the multiple methods of Mendelian randomisation in Caucasian individuals.
			RESULTS FROM LINEAR AND LOGISTIC REGRESSION ANALYSES			RESULTS FROM 1-SAMPLE 73 SNP BMI GRS			RESULTS FROM 1-SAMPLE 942 SNP BMI GRS			IVW RESULTS FROM 2-SAMPLE 73 BMI SNP			MR EGGER RESULTS FROM 2-SAMPLE 73 BMI SNP				MEDIAN IV RESULTS FROM 2-SAMPLE 73 BMI SNP
Outcome	Strata	Number	Difference in outcome (95% CI) per SD higher BMI*	P value	P compare men and women	Difference in outcome (95% CI) per SD higher BMI*	P value	P compare men and women	Difference in outcome (95% CI) per SD higher BMI*	P value	P compare men and women	Difference in outcome (95% CI) per SD higher BMI*	P value	P compare men and women	Difference in outcome (95% CI) per SD higher BMI*	P value	P compare men and women	Egger intercept p-value	Difference in outcome (95% CI) per SD higher BMI*	P value	P compare men and women
Socioeconomic position measures
Townsend deprivation index	All	377786	0.079 (0.076, 0.082)	<1x10-15		0.09 (0.06, 0.11)	4x10-12		0.08 (0.07, 0.10)	<1x10-15		0.07 (0.04, 0.11)	4x10-5		0.02 (-0.06, 0.10)	0.62		0.15	0.05 (0.01, 0.09)	0.012
Townsend deprivation index	Men only	174144	0.049 (0.045, 0.054)	<1x10-15	<1x10-15	0.07 (0.03, 0.10)	0.0002	0.1	0.08 (0.06, 0.10)	5x10-13	0.32	0.06 (0.02, 0.10)	0.008	0.15	0.01 (-0.08, 0.11)	0.8	0.39	0.35	0.02 (-0.03, 0.08)	0.38	0.1
Townsend deprivation index	Women only	203642	0.104 (0.100, 0.108)	<1x10-15		0.11 (0.07, 0.14)	1x10-9		0.09 (0.07, 0.11)	<1x10-15		0.09 (0.05, 0.13)	2x10-5		0.03 (-0.07, 0.12)	0.57		0.15	0.07 (0.02, 0.12)	0.004
Annual household income	All	326117	-0.073 (-0.077, -0.070)	<1x10-15		-0.08 (-0.10, -0.06)	4x10-7		-0.10 (-0.11, -0.08)	<1x10-15		-0.04 (-0.08, -0.01)	0.02		0.02 (-0.07, 0.11)	0.67		0.13	-0.04 (-0.08, 0.00)	0.06
Annual household income	Men only	156521	-0.030 (-0.040, -0.020)	<1x10-15	<1x10-15	-0.05 (-0.09, -0.01)	0.006	0.21	-0.09 (-0.11, -0.07)	<1x10-15	0.48	-0.03 (-0.07, 0.01)	0.18	0.18	0.04 (-0.06, 0.15)	0.43	0.29	0.15	-0.01 (-0.07, 0.05)	0.28	0.25
Annual household income	Women only	169596	-0.113 (-0.118, -0.108)	<1x10-15		-0.09 (-0.12, -0.05)	9x10-6		-0.10 (-0.12, -0.08)	<1x10-15		-0.06 (-0.10, -0.01)	0.011		-0.002 (-0.11, 0.10)	0.96		0.27	-0.004 (-0.10, 0.01)	0.14
Years in education	All	374658	-0.100 (-0.103, -0.098)	<1x10-15		-0.04 (-0.07, -0.02)	0.001		-0.14 (-0.15, -0.13)	<1x10-15		-0.02 (-0.07, 0.02)	0.28		0.10 (-0.01, 0.21)	0.07		0.015	-0.002 (-0.04, 0.04)	0.92
Years in education	Men only	172637	-0.108 (-0.112, -0.103)	<1x10-15	3e-05	-0.06 (-0.10, -0.03)	0.0003	0.07	-0.16 (-0.19, -0.13)	<1x10-15	0.02	-0.04 (-0.10, 0.01)	0.12	0.2	0.09 (-0.04, 0.22)	0.16	0.42	0.026	-0.01 (-0.07, 0.04)	0.66	0.2
Years in education	Women only	202021	-0.095 (-0.099, -0.090)	<1x10-15		-0.02 (-0.05, 0.02)	0.33		-0.13 (-0.15, -0.10)	<1x10-15		-0.01 (-0.06, 0.04)	0.8		0.11 (-0.01, 0.24)	0.07		0.036	0.02 (-0.03, 0.07)	0.51
Degree level education	All	374658	OR: 0.82 (0.81, 0.82)	<1x10-15		OR: 0.93 (0.89, 0.98)	0.0068		OR: 0.77 (0.74, 0.79)	<1x10-15		OR: 0.94 (0.85, 1.04)	0.22		OR: 1.38 (1.11, 1.72)	0.006		0.0004	OR: 1.00 (0.92, 1.08)	0.91
Degree level education	Men only	172637	OR: 0.82 (0.81, 0.82)	<1x10-15	0.6	OR: 0.91 (0.85, 0.98)	0.012	0.45	OR: 0.76 (0.73, 0.80)	<1x10-15	0.89	OR: 0.91 (0.82, 1.01)	0.09	0.25	OR: 1.37 (1.08, 1.73)	0.011	0.47	0.0004	OR: 0.94 (0.84, 1.06)	0.33	0.06
Degree level education	Women only	202021	OR: 0.82 (0.81, 0.83)	<1x10-15		OR: 0.95 (0.88, 1.02)	0.17		OR: 0.77 (0.74, 0.80)	<1x10-15		OR: 0.96 (0.86, 1.08)	0.51		OR: 1.39 (1.07, 1.80)	0.016		0.003	OR: 1.06 (0.95, 1.17)	0.29
Have a skilled job	All	245138	OR: 0.87 (0.86, 0.88)	<1x10-15		OR: 0.89 (0.82, 0.96)	0.003		OR: 0.76 (0.72, 0.80)	<1x10-15		OR: 0.90 (0.81, 0.99)	0.037		OR: 1.10 (0.86, 1.39)	0.46		0.079	OR: 0.93 (0.83, 1.04)	0.21
Have a skilled job	Men only	117866	OR: 0.87 (0.86, 0.89)	<1x10-15	0.3	OR: 0.86 (0.77, 0.96)	0.01	0.49	OR: 0.74 (0.69, 0.79)	<1x10-15	0.3	OR: 0.87 (0.77, 0.98)	0.024	0.26	OR: 1.06 (0.79, 1.42)	0.7	0.38	0.14	OR: 0.86 (0.71, 1.04)	0.12	0.23
Have a skilled job	Women only	127272	OR: 0.86 (0.85, 0.87)	<1x10-15		OR: 0.91 (0.82, 1.02)	0.1		OR: 0.78 (0.73, 0.83)	7x10-15		OR: 0.92 (0.81, 1.04)	0.19		OR: 1.13 (0.84, 1.52)	0.43		0.15	OR: 0.94 (0.81, 1.09)	0.41
In employment	All	222288	OR: 0.92 (0.90, 0.85)	1x10-9		OR: 0.94 (0.78, 1.14)	0.56		OR: 0.95 (0.85, 1.06)	0.33		OR: 0.97 (0.82, 1.14)	0.69		OR: 1.17 (0.78, 1.76)	0.45		0.32	OR: 1.15 (0.89, 1.48)	0.29
In employment	Men only	109002	OR: 0.99 (0.96, 1.02)	0.54	<1x10-15	OR: 0.95 (0.76, 1.19)	0.64	0.95	OR: 0.98 (0.86, 1.11)	0.72	0.41	OR: 0.99 (0.81, 1.21)	0.93	0.34	OR: 1.41 (0.86, 2.32)	0.18	0.12	0.11	OR: 1.16 (0.85, 1.57)	0.36	0.17
In employment	Women only	113286	OR: 0.81 (0.77, 0.84)	<1x10-15		OR: 0.94 (0.67, 1.31)	0.7		OR: 0.88 (0.73, 1.07)	0.22		OR: 0.91 (0.66, 1.27)	0.59		OR: 0.80 (0.35, 1.82)	0.6		0.74	OR: 0.87 (0.53, 1.43)	0.58
Social contact measures
Weekly visits from friends and family	All	375985	OR: 1.06 (1.05, 1.07)	<1x10-15		OR: 0.98 (0.92, 1.04)	0.43		OR: 1.08 (1.04, 1.12)	5x10-5		OR: 0.98 (0.91, 1.06)	0.64		OR: 0.87 (0.72, 1.03)	0.12		0.13	OR: 0.98 (0.90, 1.08)	0.73
Weekly visits from friends and family	Men only	173165	OR: 1.08 (1.07, 1.09)	<1x10-15	7x10-5	OR: 0.97 (0.89, 1.05)	0.41	0.79	OR: 1.06 (1.01, 1.11)	0.019	0.31	OR: 0.97 (0.89, 1.07)	0.58	0.39	OR: 0.90 (0.72, 1.14)	0.38	0.31	0.48	OR: 1.08 (0.96, 1.22)	0.22	0.034
Weekly visits from friends and family	Women only	202820	OR: 1.04 (1.03, 1.06)	3x10-13		OR: 0.98 (0.89, 1.08)	0.74		OR: 1.10 (1.04, 1.16)	0.001		OR: 0.99 (0.90, 1.09)	0.83		OR: 0.83 (0.66, 1.03)	0.1		0.09	OR: 0.92 (0.81, 1.04)	0.18
Weekly participation in leisure and social activities	All	377246	OR: 0.91 (0.90, 0.91)	<1x10-15		OR: 0.96 (0.91, 1.01)	0.1		OR: 0.88 (0.85, 0.90)	<1x10-15		OR: 0.96 (0.90, 1.04)	0.32		OR: 1.08 (0.90, 1.29)	0.41		0.18	OR: 0.99 (0.91, 1.09)	0.9
Weekly participation in leisure and social activities	Men only	173923	OR: 0.97 (0.96, 0.98)	1x10-10	<1x10-15	OR: 0.92 (0.85, 0.99)	0.027	0.16	OR: 0.90 (0.86, 0.94)	4x10-6	0.11	OR: 0.93 (0.85, 1.01)	0.08	0.17	OR: 0.98 (0.80, 1.21)	0.86	0.14	0.54	OR: 0.92 (0.81, 1.03)	0.14	0.06
Weekly participation in leisure and social activities	Women only	203323	OR: 0.86 (0.85, 0.87)	<1x10-15		OR: 0.99 (0.92, 1.07)	0.85		OR: 0.86 (0.82, 0.89)	3x10-12		OR: 0.99 (0.91, 1.09)	0.91		OR: 1.16 (0.94, 1.44)	0.17		0.12	OR: 1.04 (0.93, 1.15)	0.53
Weekly confiding in close friend or relative	All	367216	OR: 0.96 (0.95, 0.96)	<1x10-15		OR: 0.99 (0.93, 1.05)	0.63		OR: 0.96 (0.93, 0.99)	0.017		OR: 0.98 (0.92, 1.05)	0.64		OR: 1.04 (0.89, 1.22)	0.62		0.46	OR: 0.99 (0.90, 1.08)	0.8
Weekly confiding in close friend or relative	Men only	168707	OR: 0.97 (0.96, 0.98)	2x10-7	3x10-5	OR: 1.00 (0.92, 1.08)	0.93	0.71	OR: 0.98 (0.94, 1.02)	0.36	0.23	OR: 0.99 (0.91, 1.08)	0.83	0.44	OR: 1.13 (0.91, 1.39)	0.26	0.15	0.19	OR: 1.06 (0.94, 1.19)	0.34	0.06
Weekly confiding in close friend or relative	Women only	198509	OR: 0.94 (0.93, 0.95)	<1x10-15		OR: 0.97 (0.89, 1.06)	0.57		OR: 0.94 (0.90, 0.99)	0.013		OR: 0.98 (0.89, 1.07)	0.67		OR: 0.96 (0.77, 1.21)	0.74		0.86	OR: 0.93 (0.82, 1.05)	0.24
Cohabitation with partner or spouse	All	347329	OR: 0.98 (0.97, 0.99)	3x10-5		OR: 0.93 (0.87, 1.00)	0.043		OR: 1.01 (0.97, 1.05)	0.57		OR: 0.95 (0.89, 1.03)	0.21		OR: 0.96 (0.80, 1.14)	0.62		0.99	OR: 0.98 (0.90, 1.07)	0.67
Cohabitation with partner or spouse	Men only	163873	OR: 1.04 (1.03, 1.05)	6x10-10	<1x10-15	OR: 1.07 (0.97, 1.17)	0.19	0.0004	OR: 1.07 (1.01, 1.13)	0.016	0.005	OR: 1.05 (0.96, 1.15)	0.27	0.007	OR: 0.97 (0.78, 1.21)	0.77	0.45	0.42	OR: 1.06 (0.94, 1.21)	0.34	0.2
Cohabitation with partner or spouse	Women only	183456	OR: 0.94 (0.93, 0.96)	<1x10-15		OR: 0.83 (0.76, 0.92)	0.0002		OR: 0.97 (0.92, 1.02)	0.2		OR: 0.89 (0.80, 0.98)	0.024		OR: 0.95 (0.74, 1.22)	0.71		0.55	OR: 0.98 (0.86, 1.11)	0.7
*Difference in outcome is either reported as a SD difference for continuous traits or as an odds ratio (OR)

### Sheet: ST3
Supplementary Table 3: Associations between BMI and death of a partner/spouse or marital separation/divorce
Outcome	Individuals included	N Cases - controls	OR (95%CI) of outcome per SD higher BMI	P value
Divorce / marital separation in last 2 years	All	7,745 (339,536)	0.98 (0.96, 1.00)	0.03
Divorce / marital separation in last 2 years	Men only	4,047 (159,808)	1.02 (0.99, 1.05)	0.14
Divorce / marital separation in last 2 years	Women only	3,698 (179,728)	0.95 (0.92, 0.97)	2x10-5
Death of partner or spouse in last 2 years	All	4,415 (342,866)	1.05 (1.02, 1.07)	0.001
Death of partner or spouse in last 2 years	Men only	1,463 (162,392)	1.07 (1.02, 1.12)	0.004
Death of partner or spouse in last 2 years	Women only	2,952 (180,474)	1.03 (1.00, 1.07)	0.036

### Sheet: ST4
Supplementary Table 4: Association between BMI and cohabiting with a partner or spouse, stratified by age
				Logistic regression		Mendelian Randomization
Outcome	Individuals included	Age	N Cases - controls	OR (95%CI) of outcome per SD higher BMI	P value	OR (95%CI) of outcome per SD higher BMI	P value
Cohabitation with a partner or spouse	All	<58 years	130,804 (28,934)	0.98 (0.97, 1.00)	0.014	0.89 (0.81, 0.98)	0.014
Cohabitation with a partner or spouse	Men only	<58 years	60,140 (14,004)	1.08 (1.06, 1.10)	4x10-15	1.07 (0.94, 1.21)	0.3
Cohabitation with a partner or spouse	Women only	<58 years	70,664 (14,930)	0.91 (0.89, 0.92)	2x10-27	0.74 (0.64, 0.85)	1x10-5
Cohabitation with a partner or spouse	All	>58 years	146,595 (40,996)	0.98 (0.97, 0.99)	0.0007	0.99 (0.90, 1.09)	0.88
Cohabitation with a partner or spouse	Men only	>58 years	73,922 (15,807)	1.01 (0.99, 1.03)	0.31	1.08 (0.94, 1.24)	0.27
Cohabitation with a partner or spouse	Women only	>58 years	72,673 (25,189)	0.96 (0.95, 0.98)	1x10-7	0.93 (0.81, 1.06)	0.27

### Sheet: ST5
Supplementary table 5: Genetic associations between BMI and annual household income with and without adjustment for number of people living in the household
			RESULTS FROM LINEAR REGRESSION MODELS		RESULTS FROM 1-SAMPLE 73 SNP BMI GRS
Individuals	Adjustment	N	Change in outcome (95% CI) per SD higher BMI*	P value	Change in outcome (95% CI) per SD higher BMI**	P value
All	Standard	326117	-0.07 (-0.07, -0.06)	<1x10-15	-0.08 (-0.10, -0.06)	4x10-7
All	Standard + number living in household	325782	-0.06 (-0.07, -0.06)	<1x10-15	-0.06 (-0.09, -0.04)	4x10-6
Men only	Standard	156521	-0.03 (-0.03, -0.02)	<1x10-15	-0.05 (-0.09, -0.01)	0.006
Men only	Standard + number living in household	156385	-0.03 (-0.03, -0.02)	<1x10-15	-0.05 (-0.09, -0.01)	0.006
Women only	Standard	169596	-0.10 (-0.11, -0.10)	<1x10-15	-0.09 (-0.12, -0.05)	9x10-6
Women only	Standard + number living in household	169397	-0.10 (-0.10, -0.09)	<1x10-15	-0.07 (-0.11, -0.03)	0.0002

### Sheet: ST6
Supplementary table 6: Observational and genetic associations between BMI and the different outcome measures in a subset of individuals with no known health problems.
			RESULTS FROM LINEAR AND LOGISTIC REGRESSION MODELS		RESULTS FROM 1-SAMPLE 73 SNP BMI GRS
Outcome	Strata	Number	Change in outcome (95% CI) per SD higher BMI*	P value	Change in outcome (95% CI) per SD higher BMI**	P value
Socioeconomic position measures
Townsend deprivation index	All	88223	0.04 (0.03, 0.05)	<1x10-15	0.06 (0.01, 0.12)	0.031
Townsend deprivation index	Men only	41222	0.007 (-0.003, 0.018)	0.17	0.03 (-0.05, 0.11)	0.44
Townsend deprivation index	Women only	47001	0.07 (0.06, 0.08)	<1x10-15	0.09 (0.01, 0.17)	0.024
Annual household income	All	78158	-0.03 (-0.04, -0.02)	2x10-14	-0.03 (-0.09, 0.03)	0.29
Annual household income	Men only	37672	0.03 (0.02, 0.04)	1x10-6	-0.01 (-0.09, 0.07)	0.82
Annual household income	Women only	40486	-0.08 (-0.09, -0.07)	<1x10-15	-0.05 (-0.14, 0.03)	0.22
Years in education	All	87549	-0.09 (-0.10, -0.09)	<1x10-15	-0.02 (-0.08, 0.03)	0.42
Years in education	Men only	40889	-0.10 (-0.11, -0.09)	<1x10-15	-0.03 (-0.11, 0.04)	0.38
Years in education	Women only	46660	-0.09 (-0.09, -0.08)	<1x10-15	-0.01 (-0.09, 0.06)	0.74
Degree level education	All	87549	OR: 0.82 (0.80, 0.83)	<1x10-15	OR: 0.93 (0.83, 1.05)	0.25
Degree level education	Men only	40889	OR: 0.82 (0.80, 0.83)	<1x10-15	OR: 0.94 (0.79, 1.11)	0.45
Degree level education	Women only	46660	OR: 0.82 (0.80, 0.84)	<1x10-15	OR: 0.93 (0.79, 1.10)	0.41
Have a skilled job	All	67684	OR: 0.87 (0.85, 0.89)	<1x10-15	OR: 0.95 (0.80, 1.13)	0.54
Have a skilled job	Men only	33104	OR: 0.87 (0.85, 0.90)	<1x10-15	OR: 1.04 (0.81, 1.33)	0.76
Have a skilled job	Women only	34580	OR: 0.86 (0.84, 0.89)	<1x10-15	OR: 0.88 (0.69, 1.12)	0.3
In employment	All	65298	OR: 1.00 (0.94, 1.06)	0.97	OR: 0.77 (0.49, 1.21)	0.26
In employment	Men only	32387	OR: 1.12 (1.05, 1.21)	0.0013	OR: 0.74 (0.43, 1.27)	0.28
In employment	Women only	32911	OR: 0.77 (0.70, 0.86)	1x10-6	OR: 0.87 (0.40, 1.87)	0.71
Social support measures
Weekly visits from friends and family	All	87750	OR: 1.09 (1.07, 1.11)	<1x10-15	OR: 0.91 (0.79, 1.05)	0.19
Weekly visits from friends and family	Men only	40971	OR: 1.13 (1.11, 1.16)	<1x10-15	OR: 0.87 (0.72, 1.05)	0.14
Weekly visits from friends and family	Women only	46779	OR: 1.04 (1.01, 1.07)	0.003	OR: 0.96 (0.77, 1.18)	0.68
Weekly participation in leisure and social activities	All	88115	OR: 0.94 (0.92, 0.95)	3x10-15	OR: 1.00 (0.88, 1.14)	0.99
Weekly participation in leisure and social activities	Men only	41170	OR: 1.01 (0.99, 1.03)	0.39	OR: 0.99 (0.83, 1.18)	0.9
Weekly participation in leisure and social activities	Women only	46945	OR: 0.87 (0.86, 0.89)	<1x10-15	OR: 1.00 (0.84, 1.21)	0.96
Weekly confiding in close friend or relative	All	85887	OR: 0.99 (0.97, 1.00)	0.15	OR: 1.02 (0.89, 1.17)	0.77
Weekly confiding in close friend or relative	Men only	40036	OR: 1.00 (0.98, 1.02)	0.92	OR: 0.96 (0.80, 1.15)	0.65
Weekly confiding in close friend or relative	Women only	45851	OR: 0.98 (0.95, 1.00)	0.08	OR: 1.11 (0.90, 1.37)	0.34
Cohabitation with partner or spouse	All	80782	OR: 1.03 (1.01, 1.05)	0.004	OR: 1.00 (0.85, 1.18)	0.99
Cohabitation with partner or spouse	Men only	38698	OR: 1.13 (1.10, 1.16)	1x10-15	OR: 1.06 (0.84, 1.33)	0.65
Cohabitation with partner or spouse	Women only	42084	OR: 0.96 (0.93, 0.99)	0.004	OR: 0.96 (0.90, 1.37)	0.74

### Sheet: ST7
Supplementary Table 7: Using FTO as the instrumental variable
Outcome	Strata	Number	RESULTS FROM 1-SAMPLE FTO analysis
			Difference in outcome (95% CI) per SD higher BMI*	P value
Townsend deprivation index	All	377786	0.046 (-0.015, 0.107)	0.14
Townsend deprivation index	Men only	174144	0.014 (-0.068, 0.096)	0.74
Townsend deprivation index	Women only	203642	0.081 (-0.008, 0.171)	0.08
Annual household income	All	326117	-0.042 (-0.11, 0.024)	0.21
Annual household income	Men only	156521	-0.005 (-0.093, 0.083)	0.92
Annual household income	Women only	169596	-0.081 (-0.1878, 0.017)	0.1
Years in education	All	374658	-0.003 (-0.064, 0.058)	0.92
Years in education	Men only	172637	-0.004 (-0.085, 0.077)	0.93
Years in education	Women only	202021	0.012 (-0.08, 0.10)	0.8
Degree level education	All	374658	OR: 1.17 (1.03, 1.32)	0.016
Degree level education	Men only	172637	OR: 1.15 (0.98, 1.36)	0.09
Degree level education	Women only	202021	OR: 1.18 (0.97, 1.42)	0.09
Have a skilled job	All	245138	OR: 1.05 (0.86, 1.29)	0.62
Have a skilled job	Men only	117866	OR: 0.90 (0.69, 1.18)	0.44
Have a skilled job	Women only	127272	OR: 1.23 (0.91, 1.66)	0.18
In employment	All	222288	OR: 1.17 (0.72, 1.91)	0.52
In employment	Men only	109002	OR: 1.38 (0.80, 2.39)	0.24
In employment	Women only	113286	OR: 0.80 (0.32, 2.00)	0.63
Weekly visits from friends and family	All	375985	OR: 0.99 (0.85, 1.15)	0.91
Weekly visits from friends and family	Men only	173165	OR: 1.08 (0.90, 1.30)	0.42
Weekly visits from friends and family	Women only	202820	OR: 0.88 (0.69, 1.12)	0.31
Weekly participation in leisure and social activities	All	377246	OR: 0.99 (0.87, 1.13)	0.9
Weekly participation in leisure and social activities	Men only	173923	OR: 0.90 (0.76, 1.08)	0.26
Weekly participation in leisure and social activities	Women only	203323	OR: 1.09 (0.89, 1.33)	0.42
Weekly confiding in close friend or relative	All	367216	OR: 0.99 (0.86, 1.14)	0.89
Weekly confiding in close friend or relative	Men only	168707	OR: 1.06 (0.89, 1.27)	0.51
Weekly confiding in close friend or relative	Women only	198509	OR: 0.91 (0.73, 1.13)	0.39
Cohabitation with partner or spouse	All	347329	OR: 1.04 (0.88, 1.22)	0.68
Cohabitation with partner or spouse	Men only	163873	OR: 1.10 (0.88, 1.37)	0.4
Cohabitation with partner or spouse	Women only	183456	OR: 0.99 (0.78, 1.26)	0.94

### Sheet: ST8
Supplementary Table 8: results from non-linear MR across deciles of IV-free BMI
Outcome	Individuals	Decile	Beta	Standard error	P value	BMI range within the decile
TDI	All	1	-0.047338	0.0087469	6x10-8	12.0 to 22.0 kg/m2
TDI	All	2	0.0026433	0.0084218	0.75362	22.0 to 23.5 kg/m2
TDI	All	3	-0.0013701	0.0084632	0.87139	23.5 to 24.6 kg/m2
TDI	All	4	0.014178	0.0083006	0.08762	26.4 to 25.7 kg/m2
TDI	All	5	0.035841	0.0083958	2x10-5	25.7 to 26.7 kg/m2
TDI	All	6	0.016385	0.0083915	0.05087	26.7 to 27.8 kg/m2
TDI	All	7	0.046191	0.008485	5x10-8	27.8 to 29.1 kg/m2
TDI	All	8	0.01727	0.0085189	0.04263	29.1 to 30.7 kg/m2
TDI	All	9	0.0093647	0.008624	0.27753	30.7 to 33.4 kg/m2
TDI	All	10	0.039742	0.0087153	5x10-6	33.4 to 74.7 kg/m2
TDI	Men only	1	-0.0640483	0.0138471	4x10-6	12.0 to 22.0 kg/m2
TDI	Men only	2	-0.00756473	0.0132141	0.567	22.0 to 23.5 kg/m2
TDI	Men only	3	-0.00909567	0.0131285	0.488424	23.5 to 24.6 kg/m2
TDI	Men only	4	0.0121607	0.0129063	0.346074	26.4 to 25.7 kg/m2
TDI	Men only	5	0.0245652	0.0130181	0.05916	25.7 to 26.7 kg/m2
TDI	Men only	6	0.00863801	0.0130416	0.507751	26.7 to 27.8 kg/m2
TDI	Men only	7	0.060644	0.013154	4x10-6	27.8 to 29.1 kg/m2
TDI	Men only	8	0.0147749	0.013171	0.261959	29.1 to 30.7 kg/m2
TDI	Men only	9	0.0197223	0.0133571	0.1398	30.7 to 33.4 kg/m2
TDI	Men only	10	0.0403094	0.0135664	0.002966	33.4 to 74.7 kg/m2
TDI	Women only	1	-0.0308358	0.0113521	0.006601	12.0 to 22.0 kg/m2
TDI	Women only	2	0.0020836	0.0110438	0.850354	22.0 to 23.5 kg/m2
TDI	Women only	3	0.0120513	0.0109325	0.270314	23.5 to 24.6 kg/m2
TDI	Women only	4	0.0133039	0.0108172	0.218742	26.4 to 25.7 kg/m2
TDI	Women only	5	0.0428154	0.0110014	1x10-4	25.7 to 26.7 kg/m2
TDI	Women only	6	0.0279725	0.0109168	0.010397	26.7 to 27.8 kg/m2
TDI	Women only	7	0.048198	0.0110053	1x10-5	27.8 to 29.1 kg/m2
TDI	Women only	8	0.0058576	0.0111207	0.598383	29.1 to 30.7 kg/m2
TDI	Women only	9	0.0125184	0.0113722	0.270986	30.7 to 33.4 kg/m2
TDI	Women only	10	0.0298123	0.01136	0.008682	33.4 to 74.7 kg/m2
Income	All	1	0.0661558	0.0103616	2x10-10	12.0 to 22.0 kg/m2
Income	All	2	0.0231592	0.0100737	0.0215064	22.0 to 23.5 kg/m2
Income	All	3	-0.013016	0.0101168	0.198243	23.5 to 24.6 kg/m2
Income	All	4	-0.023151	0.009875	0.0190571	26.4 to 25.7 kg/m2
Income	All	5	-0.0338317	0.0098881	0.0006229	25.7 to 26.7 kg/m2
Income	All	6	-0.0276889	0.0098894	0.0051127	26.7 to 27.8 kg/m2
Income	All	7	-0.0334149	0.009939	0.0007738	27.8 to 29.1 kg/m2
Income	All	8	-0.0190122	0.009729	0.0506799	29.1 to 30.7 kg/m2
Income	All	9	-0.0204997	0.0099579	0.0395287	30.7 to 33.4 kg/m2
Income	All	10	-0.0314912	0.0097395	0.0012235	33.4 to 74.7 kg/m2
Income	Men only	1	0.0937386	0.0159244	4x10-9	12.0 to 22.0 kg/m2
Income	Men only	2	0.0236888	0.0155701	0.128153	22.0 to 23.5 kg/m2
Income	Men only	3	-0.0118131	0.0155283	0.44681	23.5 to 24.6 kg/m2
Income	Men only	4	-0.0073945	0.015383	0.630735	26.4 to 25.7 kg/m2
Income	Men only	5	-0.0161584	0.0155761	0.299556	25.7 to 26.7 kg/m2
Income	Men only	6	-0.0357454	0.0155319	0.021368	26.7 to 27.8 kg/m2
Income	Men only	7	-0.0213989	0.0155296	0.168219	27.8 to 29.1 kg/m2
Income	Men only	8	-0.0314996	0.0153626	0.040325	29.1 to 30.7 kg/m2
Income	Men only	9	-0.0213134	0.0157517	0.176028	30.7 to 33.4 kg/m2
Income	Men only	10	-0.0421747	0.0156252	0.006952	33.4 to 74.7 kg/m2
Income	Women only	1	0.0511411	0.0135725	0.0001646	12.0 to 22.0 kg/m2
Income	Women only	2	0.0040069	0.0132756	0.762788	22.0 to 23.5 kg/m2
Income	Women only	3	-0.0091108	0.0132761	0.492554	23.5 to 24.6 kg/m2
Income	Women only	4	-0.0303329	0.0129098	0.0187935	26.4 to 25.7 kg/m2
Income	Women only	5	-0.0418803	0.0127735	0.0010429	25.7 to 26.7 kg/m2
Income	Women only	6	-0.0405868	0.0126672	0.001355	26.7 to 27.8 kg/m2
Income	Women only	7	-0.0359346	0.0127886	0.0049559	27.8 to 29.1 kg/m2
Income	Women only	8	-0.0077406	0.0125451	0.537219	29.1 to 30.7 kg/m2
Income	Women only	9	-0.0090921	0.0126916	0.473752	30.7 to 33.4 kg/m2
Income	Women only	10	-0.0331237	0.0123737	0.0074299	33.4 to 74.7 kg/m2
Cohabitation	All	1	0.072973	0.0182853	7x10-5	12.0 to 22.0 kg/m2
Cohabitation	All	2	0.0761982	0.0191316	7x10-5	22.0 to 23.5 kg/m2
Cohabitation	All	3	0.0358794	0.0194331	0.06485	23.5 to 24.6 kg/m2
Cohabitation	All	4	0.0078094	0.0195041	0.68886	26.4 to 25.7 kg/m2
Cohabitation	All	5	-0.0147997	0.0197847	0.45444	25.7 to 26.7 kg/m2
Cohabitation	All	6	-0.012702	0.0196831	0.51872	26.7 to 27.8 kg/m2
Cohabitation	All	7	-0.0164807	0.019565	0.39959	27.8 to 29.1 kg/m2
Cohabitation	All	8	-0.0274369	0.0193012	0.15517	29.1 to 30.7 kg/m2
Cohabitation	All	9	-0.034341	0.0186893	0.06614	30.7 to 33.4 kg/m2
Cohabitation	All	10	-0.0706004	0.0174762	5x10-5	33.4 to 74.7 kg/m2
Cohabitation	Men only	1	0.18327	0.0271363	1x10-11	12.0 to 22.0 kg/m2
Cohabitation	Men only	2	0.0680754	0.0291787	0.019645	22.0 to 23.5 kg/m2
Cohabitation	Men only	3	0.0961644	0.0304096	0.001565	23.5 to 24.6 kg/m2
Cohabitation	Men only	4	0.0501655	0.0307925	0.103282	26.4 to 25.7 kg/m2
Cohabitation	Men only	5	-0.0115705	0.0312731	0.711395	25.7 to 26.7 kg/m2
Cohabitation	Men only	6	-0.0150017	0.0309908	0.628337	26.7 to 27.8 kg/m2
Cohabitation	Men only	7	0.0041225	0.0311262	0.894634	27.8 to 29.1 kg/m2
Cohabitation	Men only	8	-0.0437405	0.0302136	0.147698	29.1 to 30.7 kg/m2
Cohabitation	Men only	9	0.0062499	0.0298502	0.834155	30.7 to 33.4 kg/m2
Cohabitation	Men only	10	-0.0470318	0.0271711	0.083461	33.4 to 74.7 kg/m2
Cohabitation	Women only	1	0.0218609	0.0250581	0.382985	12.0 to 22.0 kg/m2
Cohabitation	Women only	2	0.0460337	0.0261316	0.0781348	22.0 to 23.5 kg/m2
Cohabitation	Women only	3	0.0349363	0.0257377	0.174655	23.5 to 24.6 kg/m2
Cohabitation	Women only	4	-0.0310621	0.0255872	0.224759	26.4 to 25.7 kg/m2
Cohabitation	Women only	5	-0.0114795	0.0253471	0.650626	25.7 to 26.7 kg/m2
Cohabitation	Women only	6	-0.0233615	0.0252276	0.35443	26.7 to 27.8 kg/m2
Cohabitation	Women only	7	-0.0283161	0.0250448	0.258217	27.8 to 29.1 kg/m2
Cohabitation	Women only	8	-0.0445224	0.0248407	0.0730819	29.1 to 30.7 kg/m2
Cohabitation	Women only	9	-0.0501577	0.0240088	0.0366955	30.7 to 33.4 kg/m2
Cohabitation	Women only	10	-0.0846516	0.0229001	0.0002185	33.4 to 74.7 kg/m2

### Sheet: ST9
Supplementary table 6: Summary of the results from the non-linear Mendelian randomisation analyses for all outcome traits against BMI
				Evidence of non-linearity from Fractional Polynomial model		Evidence of non-linearity from Piecewise Linear model
Outcome	Strata	Number	IV P-value from the Fractional Polynomial model	Fractional polynomial test	Cochran Q test	Quadratic test	Cochran Q
Socioeconomic position measures
Townsend deprivation index	All	377786	<1x10-15	0.00028	7x10-8	3x10-9	2x10-14
Townsend deprivation index	Men only	174144	5x10-12	0.016	1x10-5	2x10-7	2x10-8
Townsend deprivation index	Women only	203642	7x10-8	0.021	0.01	0.006	3x10-5
Annual household income	All	326117	<1x10-15	0.0006	8x10-13	4x10-9	5x10-15
Annual household income	Men only	156521	1x10-15	0.04	3x10-8	2x10-9	5x10-9
Annual household income	Women only	169596	8x10-10	0.02	0.003	0.004	5x10-6
Years in education	All	374658	0.0001	0.48	0.34	0.13	0.22
Years in education	Men only	172637	0.0004	0.99	0.54	0.96	0.44
Years in education	Women only	202021	0.02	0.14	0.88	0.031	0.25
Degree level education	All	374658	2x10-5	0.13	0.68	0.07	0.53
Degree level education	Men only	172637	0.001	0.73	0.06	0.82	0.04
Degree level education	Women only	202021	0.005	0.09	0.14	0.05	0.34
Have a skilled job	All	245138	0.0031	0.53	0.79	0.49	0.26
Have a skilled job	Men only	117866	0.005	0.14	0.5	0.16	0.3
Have a skilled job	Women only	127272	0.04	0.87	0.28	0.72	0.41
In employment*	All	222288
In employment*	Men only	109002
In employment*	Women only	113286
Social support measures
Weekly visits from friends and family	All	375985	0.034	0.06	0.034	0.035	0.1
Weekly visits from friends and family	Men only	173165	0.33	0.33	0.042	0.058	0.42
Weekly visits from friends and family	Women only	202820	0.077	0.13	0.5	0.31	0.43
Weekly participation in leisure and social activities	All	377246	0.001	0.001	1x10-7	4x10-10	2x10-11
Weekly participation in leisure and social activities	Men only	173923	0.014	0.044	0.14	4x10-6	1x10-5
Weekly participation in leisure and social activities	Women only	203323	0.003	0.003	0.009	2x10-5	1x10-6
Weekly confiding in close friend or relative	All	367216	0.098	0.12	0.079	0.19	0.14
Weekly confiding in close friend or relative	Men only	168707	0.097	0.12	0.32	0.13	0.035
Weekly confiding in close friend or relative	Women only	198509	0.46	0.52	0.65	0.63	0.94
Cohabitation with partner or spouse	All	347329	1x10-5	2x10-5	0.0005	1x10-12	2x10-9
Cohabitation with partner or spouse	Men only	163873	1x10-11	4x10-8	0.0009	4x10-13	4x10-9
Cohabitation with partner or spouse	Women only	183456	0.0003	0.003	0.024	7x10-6	0.003
*Greyed out as no results available because the outcome is very unbalanced which meant the models were unable to run
